# Enteric viruses nucleic acids distribution along the digestive tract of rhesus macaques with idiopathic chronic diarrhea

**DOI:** 10.1101/2021.06.24.449827

**Authors:** Eric Delwart, David Merriam, Amir Ardeshir, Eda Altan, Yanpeng Li, Xutao Deng, J. Dennis Hartigan-O’Connor

## Abstract

Idiopathic chronic diarrhea (ICD) is a common clinical condition in captive rhesus macaques, claiming 33% of medical culls (i.e. deaths unrelated to research). Using viral metagenomics we characterized the eukaryotic virome in digestive tract tissues collected at necropsy from nine animals with ICD. We show the presence of multiple viruses in the *Parvoviridae* and *Picornaviridae* family. We then compared the distribution of viral reads in the stomach, duodenum, jejunum, ileum, and the proximal, transverse, and distal colons. Tissues and mucosal scraping from the same locations showed closely related results while different gut tissues from the same animal varied widely. Picornavirus reads were generally more abundant in the lower digestive tract, particularly in the descending (distal) colon. Parvoviruses were more abundant in the upper reach particularly in the stomach. In situ hydridization (ISH) of fixed tissues showed punctuated staining for both these RNA and DNA viruses in the distal colon. Parvovirus ISH staining was also detected in the stomach/duodenum/jejunum in distinct oval-shaped structures. Therefore, the location of enteric viral nucleic acid differed widely between different viral families and along the length of the digestive tract.
