## Supplemental Table 1 for "Enteric viruses nucleic acids distribution along the digestive tract of rhesus macaques with idiopathic chronic diarrhea"

### Sheet: Sheet1
		contig	animal	location	sample type	hit	length	% identity	Accession no	% coverage of genome
	Concatemer 1	369	46481	distal	tissue	bocaparvovirus	1445	78	KT961665	26		k
	Concatemer 2	10	45629	ileum	tissue	chapparvovirus	782	76	MN312221	79.08
		4	46700	distal	tissue	chapparvovirus	839	84	MN312221
		369	46481	ileum	scraping	chapparvovirus	675	95	KT961662
		9	45349	jejunum	tissue	chapparvovirus	917	77	MN312221
		6	45349	jejunum	tissue	chapparvovirus	666	78	MN312221
		5	45524	jejunum	tissue	chapparvovirus	995	84	MN312221
		11	45524	jejunum	tissue	chapparvovirus	833	89	KT961661
		7	46481	jejunum	tissue	chapparvovirus	1743	76	MN312221
		64	46481	proximal	tissue	chapparvovirus	3393	73	MN312221
		24	46481	stomach	tissue	chapparvovirus	1890	74	MN312221
		60	46481	duodenum	scraping	chapparvovirus	2427	74	MN312221
		8	45349	jejunum	tissue	chapparvovirus	1046	75	MN337628
	concatemer 3	154	47210	ileum	scraping	dependoparvovirus	711	90	AY631966	79.0213
		10	47210	stomach	tissue	dependoparvovirus	732	97	DQ180605
		92	47210	stomach	tissue	dependoparvovirus	2754	92	AY631966
		44	46776	ileum	tissue	dependoparvovirus	2188	83	KT984498
	concatemer 4	15	45349	distal	scraping	enterovirus 19	4035	91	KT961653	97.8821
		44	45349	distal	scraping	enterovirus 19	2870	85	KT961654
		14	46776	distal	scraping	enterovirus 19	1676	86	KT961653
		98	46776	transverse	scraping	enterovirus 19	5983	85	KT961654
		3	47210	distal	scraping	enterovirus 19	6970	86	KT961654
		229	47210	ileum	scraping	enterovirus 19	607	92	KT961653
		23	47210	ileum	scraping	enterovirus 19	745	93	KT961653
		38	47210	proximal	scraping	enterovirus 19	7121	86	KT961654
		10	46636	ileum	scraping	enterovirus 19	3139	83	KT961654
		21	46636	ileum	scraping	enterovirus 19	3606	92	KT961653
		42	46636	proximal	scraping	enterovirus 19	7176	87	KT961654
		14	45349	distal	tissue	enterovirus 19	951	89	KT961654
		15	45349	distal	tissue	enterovirus 19	1297	85	KT961654
		11	45349	distal	tissue	enterovirus 19	872	82	KT961648
		12	45349	distal	tissue	enterovirus 19	1062	90	KT961653
		2 + 5	46776	distal	tissue	enterovirus 19	4120	91	KT961653
		8 + 12	47210	distal	tissue	enterovirus 19	6261	86	KT961653
		15 + 21	46636	proximal	tissue	enterovirus 19	1514	92	KT961653
		10	46636	proximal	tissue	enterovirus 19	1123	92	KT961653
		16+14	46636	transverse	tissue	enterovirus 19	1592	80	KT961654
		12	46636	transverse	tissue	enterovirus 19	3139	92	KT961653
		21	46636	transverse	tissue	enterovirus 19	1519	87	KT961654
	concatermer 5	12	46776	distal	scraping	enterovirus 46	1133	85	KT961653	49.4402	v
		95	46776	proximal	scraping	enterovirus 46	2325	91	KT961655		v
		41	46776	transverse	scraping	enterovirus 46	2188	91	KT961655		v
		19	46636	proximal	scraping	enterovirus 46	754	93	KT961655		v
		35	46481	jejunum	tissue	enterovirus 46	3391	87	KT961658
		641	46481	stomach	scraping	enterovirus 46	2463	90	KT961658		v
	concatemer 6	13 + 20	46776	distal	tissue	enterovirus A92	6587	84	NC001612	98.8938
		3	46776	distal	scraping	enterovirus A92	4661	85	KT961650
		15	46776	distal	scraping	enterovirus A92	1563	85	KT961646
		164	46676	proximal	scraping	enterovirus A92	1200	82	KT961637
		208	46776	transverse	scraping	enterovirus A92	3807	84	NC001612
		721	46481	distal	scraping	enterovirus A92	7283	85	NC001612
		615	46481	stomach	scraping	enterovirus A92	4530	81	NC001612
		342	46481	ileum	tissue	enterovirus A92	7071	85	NC001612
		122	46481	jejunum	tissue	enterovirus A92	2886	84	NC001612
	concatemer 7	14	46776	distal	tissue	enterovirus J	1826	92	KT961657	94
		6	46776	distal	tissue	enterovirus J	1146	90	KT961657
		10 + 4	46776	distal	tissue	enterovirus J	1716	92	KT961657
		24	46776	distal	scraping	enterovius J	2862	87	KT961657
		18	46776	distal	scraping	enterovius J	963	91	KT961657
		4	46776	distal	scraping	enterovius J	672	90	KT961657
		7	46776	transverse	scraping	enterovius J	7025	91	KT961657
		11	46481	ileum	scraping	enterovius J	651	94	KT961657
		24	46776	proximal	scraping	enterovius J	3224	91	KT961657
	concatemer 8	31	46526	duodenum	scraping	erythroparvovirus	546	99	KT961659	81
		30	46526	duodenum	tissue	erythroparvovirus	1017	99	KT961659
		40	46526	duodenum	tissue	erythroparvovirus	3471	99	KT961659
	concatemer 9	13	46700	ileum	scraping	protoparvovirus	1035	88	NC039049	88.9592
		16	46700	ileum	scraping	protoparvovirus	580	73	MH645362
		5	46700	jejunum	tissue	protoparvovirus	659	89	NC039049
		5	46636	stomach	tissue	protoparvovirus	640	83	JN798211
	concatemer 10	31	45349	distal	scraping	sapelovirus	735	85	JX627573	72.6		k
		32	45349	distal	scraping	sapelovirus	1954	78	JX627573
		47	45349	distal	scraping	sapelovirus	982	96	KT984501
		17	45349	transverse	scraping	sapelovirus	1667	84	JX627573
		4	45349	transverse	scraping	sapelovirus	1396	86	JX627573
		18	45349	transverse	scraping	sapelovirus	580	85	JX627574
		4	45349	transverse	tissue	sapelovirus	604	88	KT984503
	concatemer 11	9	45629	jejunum	scraping	sappovirus	675	97	MG515475	99
		12+15+17+4	45629	jejunum	tissue	sappovirus	7085	98	MG15475

### Sheet: Sheet2
		contig	animal	location	sample type	hit	length	% identity	Accession no	% coverage of genome	position start	position stop	concatemer	% coverage of genome
	Concatemer 1	369	46481	distal	tissue	bocaparvovirus	1445	78	KT961665	26.2727
	Concatemer 2	10	45629	ileum	tissue	chapparvovirus	782	76	MN312221	15.64	392	1166	39-3993	79.08
		4	46700	distal	tissue	chapparvovirus	839	84	MN312221	16.78	3161	3993
		369	46481	ileum	scraping	chapparvovirus	675	95	KT961662	13.5	39	733
		9	45349	jejunum	tissue	chapparvovirus	917	77	MN312221	18.34	941	1844
		6	45349	jejunum	tissue	chapparvovirus	666	78	MN312221	13.32	2294	3659
		5	45524	jejunum	tissue	chapparvovirus	995	84	MN312221	19.9	1722	2715
		11	45524	jejunum	tissue	chapparvovirus	833	89	KT961661	16.66	641	1469
		7	46481	jejunum	tissue	chapparvovirus	1743	76	MN312221	34.86	97	2306
		64	46481	proximal	tissue	chapparvovirus	3393	73	MN312221	67.86	138	3972
		24	46481	stomach	tissue	chapparvovirus	1890	74	MN312221	37.8	1172	3386
		60	46481	duodenum	scraping	chapparvovirus	2427	74	MN312221	48.54	246	3348
		8	45349	jejunum	tissue	chapparvovirus	1046	75	MN337628	20.92	2187	3223
	concatemer 3	154	47210	ileum	scraping	dependoparvovirus	711	90	AY631966	15.1277	3175	3877	302-3898
		10	47210	stomach	tissue	dependoparvovirus	732	97	DQ180605	15.5745	399	1130
		92	47210	stomach	tissue	dependoparvovirus	2754	92	AY631966	58.5957	1154	3898
		44	46776	ileum	tissue	dependoparvovirus		96	KT984498		302	2156
	concatemer 4	15	45349	distal	scraping	enterovirus 19	4035	91	KT961653	54.4314	2236	6269	7256	97.8821
		44	45349	distal	scraping	enterovirus 19	2870	85	KT961654	38.7158	5	2874
		14	46776	distal	scraping	enterovirus 19	1676	86	KT961653	22.6089	1887	3562
		98	46776	transverse	scraping	enterovirus 19	5983	85	KT961654	80.7096	246	6228
		3	47210	distal	scraping	enterovirus 19	6970	86	KT961654	94.024	1	6966
		229	47210	ileum	scraping	enterovirus 19	607	92	KT961653	8.18832	5236	5831
		23	47210	ileum	scraping	enterovirus 19	745	93	KT961653	10.0499	4029	4773
		38	47210	proximal	scraping	enterovirus 19	7121	86	KT961654	96.061	72	7197
		10	46636	ileum	scraping	enterovirus 19	3139	83	KT961654	42.3445	57	3195
		21	46636	ileum	scraping	enterovirus 19	3606	92	KT961653	48.6443	2650	6254
		42	46636	proximal	scraping	enterovirus 19	7176	87	KT961654	96.8029	142	7256
		14	45349	distal	tissue	enterovirus 19	951	89	KT961654	12.8288	3215	4153
		15	45349	distal	tissue	enterovirus 19	1297	85	KT961654	17.4963	301	1597
		11	45349	distal	tissue	enterovirus 19	872	82	KT961648	11.7631	2119	2979
		12	45349	distal	tissue	enterovirus 19	1062	90	KT961653	14.3262	3847	4856
		2 + 5	46776	distal	tissue	enterovirus 19	4120	91	KT961653	55.578	3103	7222
		8 + 12	47210	distal	tissue	enterovirus 19	6261	86	KT961653	84.4597	867	7127
		15 + 21	46636	proximal	tissue	enterovirus 19	1514	92	KT961653	20.4236	4246	5759
		10	46636	proximal	tissue	enterovirus 19	1123	92	KT961653	15.1491	4699	5821
		16+14	46636	transverse	tissue	enterovirus 19	1592	80	KT961654	21.4758	364	1954
		12	46636	transverse	tissue	enterovirus 19	3139	92	KT961653	42.3445	3135	6273
		21	46636	transverse	tissue	enterovirus 19	1519	87	KT961654	20.491	11	1525
	concatermer 5	12	46776	distal	scraping	enterovirus 46	1133	85	KT961653	15.284	6003	7088	3423-7088	49.4402
		95	46776	proximal	scraping	enterovirus 46	2325	91	KT961655	31.3638	4356	6680
		41	46776	transverse	scraping	enterovirus 46	2188	91	KT961655	29.5157	4097	6284
		19	46636	proximal	scraping	enterovirus 46	754	93	KT961655	10.1713	4339	5092
		35	46481	jejunum	tissue	enterovirus 46	3391	87	KT961658	45.744	3423	6812
		641	46481	stomach	scraping	enterovirus 46	2463	90	KT961658	33.2254	4534	6989
	concatemer 6	13 + 20	46776	distal	tissue	enterovirus A92	6587	84	NC001612	88.8574	346	6931	7332	98.8938
		3	46776	distal	scraping	enterovirus A92	4661	85	KT961650	62.876	1	4080
		15	46776	distal	scraping	enterovirus A92	1563	85	KT961646	21.0846	207	1769
		164	46676	proximal	scraping	enterovirus A92	1200	82	KT961637	16.1878	750	1815
		208	46776	transverse	scraping	enterovirus A92	3807	84	NC001612	51.3557	386	4178
		721	46481	distal	scraping	enterovirus A92	7283	85	NC001612	98.2463	49	7332
		615	46481	stomach	scraping	enterovirus A92	4530	81	NC001612	61.1089	53	4619
		342	46481	ileum	tissue	enterovirus A92	7071	85	NC001612	95.3865	52	7100
		122	46481	jejunum	tissue	enterovirus A92	2886	84	NC001612	38.9316	165	6812
	concatemer 7	14	46776	distal	tissue	enterovirus J	1826	92	KT961657	24.6324	1125	2948	6903	94
		6	46776	distal	tissue	enterovirus J	1146	90	KT961657	15.4593	215	1377
		10 + 4	46776	distal	tissue	enterovirus J	1716	92	KT961657	23.1485	5188	6903
		24	46776	distal	scraping	enterovius J	2862	87	KT961657	38.6079	3782	6641
		18	46776	distal	scraping	enterovius J	963	91	KT961657	12.9907	5970	6905
		4	46776	distal	scraping	enterovius J	672	90	KT961657	9.06516	3089	3760
		7	46776	transverse	scraping	enterovius J	7025	91	KT961657	94.766	1	6903
		11	46481	ileum	scraping	enterovius J	651	94	KT961657	8.78187	5969	6607
		24	46776	proximal	scraping	enterovius J	3224	91	KT961657	43.4912	3256	6479
	concatemer 8	31	46526	duodenum	scraping	erythroparvovirus	546	99	KT961659	9.1	3384	3900	4874	81.2333
		30	46526	duodenum	tissue	erythroparvovirus	1017	99	KT961659	16.95	1	1018
		40	46526	duodenum	tissue	erythroparvovirus	3471	99	KT961659	57.85	1412	4874
	concatemer 9	13	46700	ileum	scraping	protoparvovirus	1035	88	NC039049	21.1224	669	1700	64-3802	88.9592
		16	46700	ileum	scraping	protoparvovirus	580	73	MH645362	11.8367	73	647	3809-4430
		5	46700	jejunum	tissue	protoparvovirus	659	89	NC039049	13.449	3809	4430
		5	46636	stomach	tissue	protoparvovirus	640	83	JN798211	13.0612	64	3802
	concatemer 10	31	45349	distal	scraping	sapelovirus	735	85	JX627573	9.8	4671	5400		72.6
		32	45349	distal	scraping	sapelovirus	1954	78	JX627573	26.0533	1240	3187
		47	45349	distal	scraping	sapelovirus	982	96	KT984501	13.0933	32	1007
		17	45349	transverse	scraping	sapelovirus	1667	84	JX627573	22.2267	278	1938
		4	45349	transverse	scraping	sapelovirus	1396	86	JX627573	18.6133	5550	6932
		18	45349	transverse	scraping	sapelovirus	580	85	JX627574	7.73333	4492	5070
		4	45349	transverse	tissue	sapelovirus	604	88	KT984503	8.05333	212	812
	concatemer 11	9	45629	jejunum	scraping	sappovirus	675	97	MG515475	8.76623	2093	2767	173-3854	99
		12+15+17+4	45629	jejunum	tissue	sappovirus	7085	98	MG15475	92.013	173	3854	4021-7421

### Sheet: Sheet3
	Virus		slope	pvalue	One way Anova
	Enterovirus 19	tissue	2537	0.025	0.1635
		scraping	5822	0.0035	0.1501
	EnteroA92	tissue	878	0.1948	0.355
		scraping	372.7	0.4151	0.347
	Entero J	tissue	133	0.127	0.3466
		scraping	171.8	0.0349	0.0347
	Entero 46	tissue	222	0.06	0.4708
		scraping	470	0.08	0.3334
	protoparvovirus	tissue	0.799	0.4509	0.442
		scraping	-0.896	0.0948	0.1038
	erythroparvovirus	tissue	-14	0.9056	0.3581
		scraping	-0.85	0.9942	0.3469
	dependoparvovirus	tissue	-7.4	0.1941	0.4202
		scraping	0.25	0.6518	0.1857
	bocaparvovirus	tisue	0.53	0.0729	0.3458
		scraping	n/a	n/a	n/a
	chapparvovirus	tissue	11.11	0.2952	0.4396
		scraping	-2.238	0.4094	0.2564
	Sapelovirus	tissue	0.5866	0.2638	0.2737
		scraping	9.845	0.0361	0.3466	there were no bocaparvo hits in the scraping
	Sappovirus	tissue	-0.007051	0.9999	0.3468
		scraping	n/a	n/a	n/a	there were no bocaparvo hits in the scraping
	parvoviridae	tissue	-9.03	0.9	0.374
		scraping	-3.732	0.98	0.3457
	Picornaviridae	tissue	3772	0.0162	0.2519
		scraping	6847	0.0015	0.1069
	All viruses	tissue	182.3	0.0026	0.1743
		scraping	465	0.0003	0.0321

### Sheet: Sheet4
	Supplemental Table 1. Composition of concatamers used to quantify reads matching different viral species and genotypes.
	Best virus match	animal	location	sample type	Best virus match	length	% identity	Accession no	% coverage of genome
	bocaparvovirus	46481	distal	tissue	bocaparvovirus	1445	78	KT961665	26
	chaphamaparvovirus	45629	ileum	tissue	chapparvovirus	782	76	MN312221	80
	chaphamaparvovirus	46700	distal	tissue	chapparvovirus	839	84	MN312221
	chaphamaparvovirus	46481	ileum	scraping	chapparvovirus	675	95	KT961662
	chaphamaparvovirus	45349	jejunum	tissue	chapparvovirus	917	77	MN312221
	chaphamaparvovirus	45349	jejunum	tissue	chapparvovirus	666	78	MN312221
	chaphamaparvovirus	45524	jejunum	tissue	chapparvovirus	995	84	MN312221
	chaphamaparvovirus	45524	jejunum	tissue	chapparvovirus	833	89	KT961661
	chaphamaparvovirus	46481	jejunum	tissue	chapparvovirus	1743	76	MN312221
	chaphamaparvovirus	46481	proximal	tissue	chapparvovirus	3393	73	MN312221
	chaphamaparvovirus	46481	stomach	tissue	chapparvovirus	1890	74	MN312221
	chaphamaparvovirus	46481	duodenum	scraping	chapparvovirus	2427	74	MN312221
	chaphamaparvovirus	45349	jejunum	tissue	chapparvovirus	1046	75	MN337628
	dependoparvovirus	47210	stomach	tissue	dependoparvovirus	732	97	DQ180605	79
	dependoparvovirus	47210	stomach	tissue	dependoparvovirus	2754	92	AY631966
	enterovirus A SV19	45349	distal	scraping	enterovirus 19	4035	91	KT961653	97.8821
	enterovirus A SV19	45349	distal	scraping	enterovirus 19	2870	85	KT961654
	enterovirus A SV19	46776	distal	scraping	enterovirus 19	1676	86	KT961653
	enterovirus A SV19	46776	transverse	scraping	enterovirus 19	5983	85	KT961654
	enterovirus A SV19	47210	distal	scraping	enterovirus 19	6970	86	KT961654
	enterovirus A SV19	47210	ileum	scraping	enterovirus 19	607	92	KT961653
	enterovirus A SV19	47210	ileum	scraping	enterovirus 19	745	93	KT961653
	enterovirus A SV19	47210	proximal	scraping	enterovirus 19	7121	86	KT961654
	enterovirus A SV19	46636	ileum	scraping	enterovirus 19	3139	83	KT961654
	enterovirus A SV19	46636	ileum	scraping	enterovirus 19	3606	92	KT961653
	enterovirus A SV19	46636	proximal	scraping	enterovirus 19	7176	87	KT961654
	enterovirus A SV19	45349	distal	tissue	enterovirus 19	951	89	KT961654
	enterovirus A SV19	45349	distal	tissue	enterovirus 19	1297	85	KT961654
	enterovirus A SV19	45349	distal	tissue	enterovirus 19	872	82	KT961648
	enterovirus A SV19	45349	distal	tissue	enterovirus 19	1062	90	KT961653
	enterovirus A SV19	46776	distal	tissue	enterovirus 19	4120	91	KT961653
	enterovirus A SV19	47210	distal	tissue	enterovirus 19	6261	86	KT961653
	enterovirus A SV19	46636	proximal	tissue	enterovirus 19	1514	92	KT961653
	enterovirus A SV19	46636	proximal	tissue	enterovirus 19	1123	92	KT961653
	enterovirus A SV19	46636	transverse	tissue	enterovirus 19	1592	80	KT961654
	enterovirus A SV19	46636	transverse	tissue	enterovirus 19	3139	92	KT961653
	enterovirus A SV19	46636	transverse	tissue	enterovirus 19	1519	87	KT961654
	enterovirus A SV46	46776	distal	scraping	enterovirus 46	1133	85	KT961653	49.4402
	enterovirus A SV46	46776	proximal	scraping	enterovirus 46	2325	91	KT961655
	enterovirus A SV46	46776	transverse	scraping	enterovirus 46	2188	91	KT961655
	enterovirus A SV46	46636	proximal	scraping	enterovirus 46	754	93	KT961655
	enterovirus A SV46	46481	jejunum	tissue	enterovirus 46	3391	87	KT961658
	enterovirus A SV46	46481	stomach	scraping	enterovirus 46	2463	90	KT961658
	enterovirus A92	46776	distal	tissue	enterovirus A92	6587	84	NC001612	98.8938
	enterovirus A92	46776	distal	scraping	enterovirus A92	4661	85	KT961650
	enterovirus A92	46776	distal	scraping	enterovirus A92	1563	85	KT961646
	enterovirus A92	46676	proximal	scraping	enterovirus A92	1200	82	KT961637
	enterovirus A92	46776	transverse	scraping	enterovirus A92	3807	84	NC001612
	enterovirus A92	46481	distal	scraping	enterovirus A92	7283	85	NC001612
	enterovirus A92	46481	stomach	scraping	enterovirus A92	4530	81	NC001612
	enterovirus A92	46481	ileum	tissue	enterovirus A92	7071	85	NC001612
	enterovirus A92	46481	jejunum	tissue	enterovirus A92	2886	84	NC001612
	enterovirus J103	46776	distal	tissue	enterovirus J	1826	92	KT961657	94
	enterovirus J103	46776	distal	tissue	enterovirus J	1146	90	KT961657
	enterovirus J103	46776	distal	tissue	enterovirus J	1716	92	KT961657
	enterovirus J103	46776	distal	scraping	enterovius J	2862	87	KT961657
	enterovirus J103	46776	distal	scraping	enterovius J	963	91	KT961657
	enterovirus J103	46776	distal	scraping	enterovius J	672	90	KT961657
	enterovirus J103	46776	transverse	scraping	enterovius J	7025	91	KT961657
	enterovirus J103	46481	ileum	scraping	enterovius J	651	94	KT961657
	enterovius J103	46776	proximal	scraping	enterovius J	3224	91	KT961657
	erythroparvovirus	46526	duodenum	scraping	erythroparvovirus	546	99	KT961659	81
	erythroparvovirus	46526	duodenum	tissue	erythroparvovirus	1017	99	KT961659
	erythroparvovirus	46526	duodenum	tissue	erythroparvovirus	3471	99	KT961659
	protoparvovirus	46700	ileum	scraping	protoparvovirus	1035	88	NC039049	88.9592
	protoparvovirus	46700	ileum	scraping	protoparvovirus	580	73	MH645362
	protoparvovirus	46700	jejunum	tissue	protoparvovirus	659	89	NC039049
	protoparvovirus	46636	stomach	tissue	protoparvovirus	640	83	JN798211
	sapelovirus	45349	distal	scraping	sapelovirus	735	85	JX627573	72.6
	sapelovirus	45349	distal	scraping	sapelovirus	1954	78	JX627573
	sapelovirus	45349	distal	scraping	sapelovirus	982	96	KT984501
	sapelovirus	45349	transverse	scraping	sapelovirus	1667	84	JX627573
	sapelovirus	45349	transverse	scraping	sapelovirus	1396	86	JX627573
	sapelovirus	45349	transverse	scraping	sapelovirus	580	85	JX627574
	sapelovirus	45349	transverse	tissue	sapelovirus	604	88	KT984503
	sappovirus	45629	jejunum	scraping	sappovirus	675	97	MG515475	99
	sappovirus	45629	jejunum	tissue	sappovirus	7085	98	MG15475
